# Genomic heritability of song and condition in wild singing mice

**DOI:** 10.1101/2020.10.08.321141

**Authors:** Tracy T. Burkhard, Mikhail Matz, Steven M. Phelps

## Abstract

Courtship displays are dramatic examples of complex behaviors that vary within and among species. Evolutionary explanations for this diversity rely upon genetic variation, yet the heritability of complex phenotypes is seldom investigated in the field. Here, we estimate genomic heritability of advertisement song and body condition in a wild population of singing mice. The heritability of song exhibits a systematic pattern, with high heritability for spectral characteristics linked to vocal morphology, intermediate heritability for rhythmic patterns, and lower but significant heritability for measures of motivation, like song length and rate. Physiological measures of condition, like hormonal markers of adiposity, exhibited intermediate heritability. Among singing mice, song rate and body condition have a strong phenotypic correlation; our estimate suggests a comparable genetic correlation that merits further study. Our results illustrate how advances in genomics and quantitative genetics can be integrated in free-living species to address longstanding challenges in behavior and evolution.
