## Supplementary material for "Genomic heritability of song and condition in wild singing mice": Mouse phenotypic data

ID	ID2	Year	Site	Lat	Lon	Days in lab	Sex	endo_total_num	AGD.c	RBM	PC1con	PC2con	PC3con	PC1.ls	PC2.ls	TotalSongs	TotalVocalizations	note_num	call_length	trill_rate	entropy	call_Hz_max	call_Hz_min	call_BW_mean	call_DF	FMa_a	FMa_b	FMa_c	FMc_a	FMc_b	FMc_c
SGTm037	SGTm037	2015	QERC	9.55262	-83.80635	7	M	0	NA	0.666342643	NA	NA	NA	0.172324846	2.173350208	0	0	68.4	6.27	10.79	-5.6	67901.62	8.54E+03	2.35E+04	21948.32	12052	-210016	2400000	-4.542	259.294	31560
SGTm038	SGTm038	2015	Robles	9.55198	-83.79571	7	M	0	NA	-0.603942663	NA	NA	NA	NA	NA	0	0	NA	NA	NA	NA	NA	NA	NA	NA	NA	NA	NA	NA	NA	NA
SGTm039	SGTm039	2015	QERC	9.55262	-83.80635	6	M	0	-0.87060544	0.131485672	NA	NA	NA	-0.228669461	0.380045006	3	3	81	6.02375	13.7875	-4.8675	73719.025	8.39E+03	3.44E+04	22482.2625	827.5	-912410.6875	70862500	-0.705	354.342525	26350
SGTm040	SGTm040	2015	QERC	9.55262	-83.80635	6	M	0	1.886673635	-0.269657056	NA	NA	NA	-1.761155276	-1.030213154	0	0	97	8.61	11.3	-4.05	83160.4	9.16E+03	2.83E+04	29928.2	26800	-3530000	1.12E+08	-5.69	651	20700
SGTm041	SGTm041	2015	MH	9.58061	-83.79934	2	M	0	0.783762005	0.332057036	NA	NA	NA	1.147361335	-0.345417728	4	4	65.88888889	6.086666667	10.84444444	-4.808888889	74005.13333	8.65E+03	2.69E+04	20888.23333	11777.77778	-1682603.367	58257777.78	-3.093111111	243.2292133	27533.33333
SGTm043	SGTm043	2015	MH	9.58061	-83.79934	4	M	0	1.33521782	1.401770978	NA	NA	NA	-2.610610571	-2.07478675	9	16	64.44444444	5.328333333	13.52444444	-4.361111111	59085.42222	9.84E+03	3.00E+04	29704.6	72588.88889	-4669727.222	144881111.1	0.127377778	120.9450889	36722.22222
SGTm044	SGTm044	2015	QERC	9.55262	-83.80635	2	M	0	0.783762005	-0.002228571	NA	NA	NA	NA	NA	0	0	NA	NA	NA	NA	NA	NA	NA	NA	NA	NA	NA	NA	NA	NA
SGTm045	SGTm045	2015	QERC	9.55262	-83.80635	3	M	0	1.886673635	0.332057036	NA	NA	NA	NA	NA	0	0	NA	NA	NA	NA	NA	NA	NA	NA	NA	NA	NA	NA	NA	NA
SGTm046	SGTm046	2015	MH	9.58061	-83.79934	2	M	0	-0.319149625	-0.737656906	NA	NA	NA	NA	NA	0	0	NA	NA	NA	NA	NA	NA	NA	NA	NA	NA	NA	NA	NA	NA
SGTm047	SGTm047	2015	QERC	9.55262	-83.80635	2	M	0	-1.422061256	1.602342343	NA	NA	NA	NA	NA	0	1	42	2.41	17.4	-4.88	61798.1	3.81E+03	2.42E+04	31627.7	-785000	38900000	-3.93E+08	-32.6	1644.68	17200
SGTm048	SGTm048	2015	MH	9.58061	-83.79934	2	M	0	-0.87060544	0.198342793	NA	NA	NA	0.725188332	-1.216910981	5	5	65.33333333	6.381666667	10.23333333	-4.406666667	71207.68333	6.23E+03	3.04E+04	20324.63333	49800	-2396897.833	43663333.33	2.7	4.013041667	28450
SGTm049	SGTm049	2015	MH	9.58061	-83.79934	3	M	0	-0.319149625	0.599485522	NA	NA	NA	-2.038302136	2.229490619	2	2	86	7.89	10.9	-4.33	35095.2	1.07E+04	1.91E+04	29446.6	-864	152081	-5790000	-1.42	148.874	30100
SGTm050	SGTm050	2015	QERC	9.55262	-83.80635	3	M	0	-1.146333348	-0.303085617	NA	NA	NA	NA	NA	0	0	NA	NA	NA	NA	NA	NA	NA	NA	NA	NA	NA	NA	NA	NA
SGTm051	SGTm051	2015	MH	9.58061	-83.79934	3	M	0	0.783762005	-0.069085692	NA	NA	NA	4.449626176	0.857354537	1	1	43.5	4.35	10.03	-4.99	37765.5	1.18E+04	2.28E+04	30088.05	-14650	112356	23800000	-8.555	439.7745	31700
SGTm052	SGTm052	2015	QERC	9.55262	-83.80635	3	M	0	0.23230619	0.398914158	1.420307318	0.935641066	-0.890579073	-0.389099885	-1.064480099	3	3	83.33333333	6.43	13.03333333	-4.836666667	92569.96667	9.41E+03	3.75E+04	35272.33333	41266.66667	-4966666.667	1.72E+08	-5.033333333	690.5193333	24133.33333
SGTm053	SGTm053	2015	MH	9.58061	-83.79934	2	M	0	-1.422061256	-0.537085542	-1.465911819	-1.269848463	-0.513200724	NA	NA	0	0	NA	NA	NA	NA	NA	NA	NA	NA	NA	NA	NA	NA	NA	NA
SGTm054	SGTm054	2015	MH	9.58061	-83.79934	3	M	0	0.23230619	-0.603942663	NA	NA	NA	0.172926416	0.323057651	3	13	78.33333333	7.72	9.97	-4.86	72224.93333	1.02E+04	3.34E+04	26382	4823.333333	-902959.3333	53066666.67	-1.974666667	158.6511667	36633.33333
SGTm055	SGTm055	2015	PC	9.58855	-83.79922	2	M	0	-0.87060544	-1.138799634	NA	NA	NA	6.160908933	-3.226388822	1	1	63	6.28	10.015	-4.15	54359.425	8.78E+03	2.96E+04	32197.525	32390	-3412500	93725000	-11.0225	741.70975	29325
SGTm056	SGTm056	2015	QERC	9.55262	-83.80635	2	M	0	0.23230619	-0.737656906	NA	NA	NA	NA	NA	1	1	NA	NA	NA	NA	NA	NA	NA	NA	NA	NA	NA	NA	NA	NA
SGTm057	SGTm057	2015	QERC	9.55262	-83.80635	2	M	0	0.783762005	2.070342192	NA	NA	NA	-2.679725173	0.267061682	3	3	79	6.1518	14.08	-4.756	47454.84	8.85E+03	2.39E+04	21856.38	-17440	-1374000	76480000	-0.4478	90.71942	33300
SGTm058	SGTm058	2015	PH	9.54955	-83.81023	5	M	0	-0.319149625	0.599485522	NA	NA	NA	0.456883851	-0.868440792	1	1	76	6.34	12	-4.57	55694.55	9.92E+03	2.57E+04	22951.55	16600	-2470000	98450000	-3.075	269.835	32600
SGTm059	SGTm059	2015	QERC	9.55262	-83.80635	3	M	0	1.114635494	-1.071942513	NA	NA	NA	NA	NA	0	0	NA	NA	NA	NA	NA	NA	NA	NA	NA	NA	NA	NA	NA	NA
SGTm060	SGTm060	2015	QERC	9.55262	-83.80635	2	M	0	-0.87060544	-0.871371149	-0.26882128	-0.62157457	0.757510536	NA	NA	0	0	NA	NA	NA	NA	NA	NA	NA	NA	NA	NA	NA	NA	NA	NA
SGTm061	SGTm061	2015	QERC	9.55262	-83.80635	3	M	0	-0.319149625	-0.002228571	-0.128994706	-0.033638459	-0.864104989	NA	NA	0	0	NA	NA	NA	NA	NA	NA	NA	NA	NA	NA	NA	NA	NA	NA
SGTm066	SGTm066	2015	QERC	9.55262	-83.80635	4	M	0	-0.87060544	-0.069085692	NA	NA	NA	NA	NA	0	0	NA	NA	NA	NA	NA	NA	NA	NA	NA	NA	NA	NA	NA	NA
SGTm070	SGTm070	2015	QERC	9.55262	-83.80635	2	M	10	-0.319149625	-0.737656906	NA	NA	NA	-0.785973879	-1.556661613	2	2	89	7.9425	11.225	-4.6	68855.3	8.78E+03	3.99E+04	26467	31750	-3935000	128400000	-5.46	584.64725	30950
SGTm072	SGTm072	2015	MH	9.58061	-83.79934	3	M	20	0.783762005	-0.603942663	1.009781105	-0.731071205	-1.058337934	0.604817732	0.472932029	6	8	78	7.585	10.3	-4.17	86975.1	9.16E+03	4.59E+04	26826.6	-10150	720000	5400000	-3.785	496.2395	28900
SGTm073	SGTm073	2015	QERC	9.55262	-83.80635	2	M	0	0.23230619	0.064628551	NA	NA	NA	NA	NA	2	3	NA	NA	NA	NA	NA	NA	NA	NA	NA	NA	NA	NA	NA	NA
SGTm075	SGTm075	2015	MH	9.58061	-83.79934	2	M	0	-0.319149625	-0.804514027	-3.260610683	-1.794728303	-1.384876256	1.169817943	0.87938513	2	3	76	6.346	12	-4.922	53863.54	1.04E+04	2.77E+04	27336.84	-13008	312228.4	40920000	-5.55	449.3808	30620
SGTm076	SGTm076	2015	QERC	9.55262	-83.80635	3	M	5	0.23230619	0.933771129	-6.130517666	0.247665993	-1.748058094	-1.912479261	-4.059845512	5	5	97	7.44	13	-4.35	82397.5	9.16E+03	2.96E+04	21068	83400	-10600000	3.13E+08	-3.17	333.882	30400
SGTm077	SGTm077	2015	MH	9.58061	-83.79934	3	M	0	-0.319149625	-0.537085542	1.441977984	-0.741897276	-1.201804177	4.538734501	1.463895805	2	5	35.91666667	2.98525	16.28333333	-4.376666667	50036.11667	1.02E+04	2.09E+04	22317.36667	266216.6667	-5945464.583	60053333.33	-94.31166667	864.4236667	22408.33333
SGTm078	SGTm078	2015	QERC	9.55262	-83.80635	3	M	2	-0.319149625	0.800056886	NA	NA	NA	-3.552269669	-0.074930663	7	7	91	8.51141632	10.69152261	-4.855048414	40435.79102	9.16E+03	2.70E+04	18558.65121	21395.09129	-2853476.428	95128452.02	-2.149837669	199.0300357	34460.87347
SGTm079	SGTm079	2015	QERC	9.55262	-83.80635	4	M	0	0.23230619	0.933771129	1.134845628	0.774159495	-0.679939572	-2.580408825	-0.818636006	1	1	82.5	7.715	10.7	-4.45	80490.1	8.78E+03	2.56E+04	20555.6	40850	-4395000	109400000	-1.875	194.32	27000
SGTm081	SGTm081	2015	QERC	9.55262	-83.80635	4	M	0	0.23230619	-0.002228571	-0.545070682	0.276017437	-1.217209709	1.52442745	-1.074771651	0	0	65.66666667	5.026666667	13.06666667	-5.033333333	66121.43333	8.90E+03	2.74E+04	30639.76667	23173.33333	-2816514.667	92033333.33	-5.206666667	416.2633333	29866.66667
SGTm083	SGTm083	2015	MH	9.58061	-83.79934	3	M	2	-0.650023114	0.465771279	-0.493950385	1.216950038	-1.368859454	0.408409073	-3.139584364	3	3	81.5	7.335	11.125	-4.6175	48446.65	9.93E+03	2.25E+04	25207.25	87025	-9377500	237750000	-5.7975	529.48325	24525
SGTm084	SGTm084	2015	MH	9.58061	-83.79934	3	M	25	-0.319149625	-0.537085542	NA	NA	NA	-4.277990165	1.345132864	3	4	67.66666667	4.55	15.90333333	-5.261666667	40054.31667	1.04E+04	2.36E+04	24346.93333	-14461.66667	-763339.8333	89916666.67	-1.4025	70.98823333	35850
SGTm085	SGTm085	2015	MH	9.58061	-83.79934	4	M	0	0.23230619	-1.005085391	0.98112521	-0.925692034	-0.42370199	-1.09260338	-2.294534294	2	2	67.5	5.48625	12.155	-4.7275	51116.9375	9.26E+03	2.47E+04	22185.9125	45387.5	-5111250	156637500	-6.04125	290.5089875	32662.5
SGTm086	SGTm086	2015	MH	9.58061	-83.79934	4	M	0	0.23230619	-0.202799935	NA	NA	NA	-2.097941764	2.378056506	0	0	76	6.15	13.38	-4.894	48980.7	9.92E+03	2.03E+04	26077.4	-326276	2233306.8	47332000	-4.758	371.85	23760
SGTm087	SGTm087	2015	QERC	9.55262	-83.80635	5	M	0	0.783762005	1.4686281	NA	NA	NA	4.960775206	-4.31232671	0	0	60.5	6.71	9.03	-4.36	72097.75	9.93E+03	3.62E+04	26104.95	48700	-4350000	99100000	-7.4	410.045	35900
SGTm088	SGTm088	2015	MH	9.58061	-83.79934	2	M	0	0.23230619	-1.473085241	NA	NA	NA	-2.74614122	1.645492774	0	0	104	7.64	13.6	-4.81	66375.7	3.81E+03	2.65E+04	21842.1	-2390	-175006	47600000	-1.6	177.142	32800
SGTm089	SGTm089	2015	QERC	9.55262	-83.80635	2	M	0	-0.319149625	-1.40622812	NA	NA	NA	3.324068179	5.829748905	0	0	61	5.24	11.235	-4.8025	64086.925	8.96E+03	2.84E+04	21656.675	-92050	7176073	-90900000	-16.4675	786.93775	23825
SGTm090	SGTm090	2016	QERC	9.55262	-83.80635	3	M	2	0.508034097	0.933771129	0.072166495	0.786956572	0.839779521	-1.654993135	-0.330132388	4	4	95.2	7.228	13.16	-4.594	63476.58	9.16E+03	2.60E+04	21020.32	9520	-1852000	94420000	-1.6362	151.80576	34400
SGTm091	SGTm091	2016	QERC	9.55262	-83.80635	3	M	19	-0.319149625	0.933771129	0.065318678	0.733745106	-1.370624335	-0.268046104	-0.573771334	2	2	79.66666667	7.443333333	10.73333333	-4.333333333	46285	8.90E+03	2.60E+04	29822.93333	3650	-854323.3333	45200000	-2.563333333	262.1163333	30933.33333
SGTm092	SGTm092	2016	QERC	9.55262	-83.80635	1	M	2	0.783762005	0.265199915	NA	NA	NA	-2.309817588	2.591514406	4	4	89.66666667	7.04	12.76666667	-4.616666667	60780.86667	8.90E+03	2.37E+04	27118	-11508	1064017.7	-5806666.667	-1.092	198.0316667	27033.33333
SGTm093	SGTm093	2016	QERC	9.55262	-83.80635	2	M	28	0.783762005	2.270913556	0.609255796	2.150321809	0.744599035	-1.171928823	-0.616980658	6	6	82.83333333	7.326666667	11.33333333	-4.575	80108.63333	7.50E+03	3.21E+04	29306.43333	10060.16667	-1427090	54633333.33	-3.765	308.7953333	37466.66667
SGTm094	SGTm094	2016	QERC	9.55262	-83.80635	2	M	19	-0.87060544	-1.071942513	1.144674742	-0.966445968	0.372583916	NA	NA	0	1	NA	NA	NA	NA	NA	NA	NA	NA	NA	NA	NA	NA	NA	NA
SGTm095	SGTm095	2016	QERC	9.55262	-83.80635	3	M	30	-0.319149625	-0.403371299	0.278612355	-0.225923763	-1.299698679	-1.261468925	-1.913636734	1	1	87.5	7.02	12.5	-4.525	62561.05	8.78E+03	2.78E+04	31787.55	48610	-6155000	198500000	-3.495	372.391	32100
SGTm096	SGTm096	2016	QERC	9.55262	-83.80635	3	M	26	-0.594877533	-1.740513727	1.448454479	-1.766813699	-0.027847977	0.165432122	-0.441547449	2	2	76	5.675	13.35	-4.195	42724.6	8.78E+03	2.58E+04	27188.65	5815	-1447266.5	80150000	-5.31	370.6175	32700
SGTm097	SGTm097	2016	QERC	9.55262	-83.80635	4	M	5	-0.87060544	-1.740513727	-1.025220565	-0.168536203	2.459377771	-0.052583082	0.270141721	7	8	73.375	5.56	13.875	-4.62875	62084.2125	8.39E+03	3.02E+04	21696.3375	-131.25	-18765.5	50737500	-4.30375	343.424625	36337.5
SGTm098	SGTm098	2016	QERC	9.55262	-83.80635	3	M	3	-0.87060544	-1.740513727	0.643531328	-1.540685631	1.547651461	NA	NA	0	0	NA	NA	NA	NA	NA	NA	NA	NA	NA	NA	NA	NA	NA	NA
SGTm099	SGTm099	2016	QERC	9.55262	-83.80635	3	M	18	-1.973517071	0.265199915	0.778831876	1.018033324	-0.732026634	0.237321356	1.192794511	3	4	75	5.105	14.96666667	-4.933333333	43614.71667	1.03E+04	2.40E+04	24137.26667	-5900.666667	-614326.8333	79383333.33	-6.246666667	523.543	28200
SGTm100	SGTm100	2016	QERC	9.55262	-83.80635	4	M	0	0.23230619	0.933771129	-0.544409768	1.676259232	2.872334746	0.147464364	-0.08215372	5	6	83.27272727	7.447272727	11.06181818	-4.427272727	41753.59091	9.44E+03	2.36E+04	24650.33636	21462.72727	-2723156.545	90709090.91	-3.751909091	394.0547273	26018.18182
SGTm101	SGTm101	2016	QERC	9.55262	-83.80635	5	M	6	-0.319149625	0.265199915	0.21754297	0.801879424	0.910096566	-1.583922514	-1.140404606	4	4	68.2	6.368	10.74	-4.26	64086.9	8.70E+03	2.62E+04	23803.26	36286	-3424980.63	82780000	-3.02	250.1222	31360
SGTm102	SGTm102	2016	QERC	9.55262	-83.80635	5	M	3	-0.87060544	-1.740513727	1.794241396	-1.538468909	-0.160774602	-0.510169421	-1.027934997	8	8	85.75	7.38	11.60916667	-4.311666667	45394.9	8.71E+03	2.52E+04	25060.7	10691.66667	-1739209.583	72064166.67	-3.596666667	300.01325	32141.66667
SGTm103	SGTm103	2016	QERC	9.55262	-83.80635	3	M	1	-0.87060544	1.602342343	1.183553713	0.813288185	-0.106343921	-1.827367863	-0.8895543	5	7	87.5	6.4025	13.65	-4.7925	68283.075	8.58E+03	2.99E+04	18499.6	40725	-4980000	156100000	-2.49325	290.4991	28375
SGTm104	SGTm104	2016	QERC	9.55262	-83.80635	3	M	99	0.23230619	0.265199915	0.780424678	-0.198049753	-1.17544057	-0.220262338	2.670791229	1	1	80	7.36	10.9	-4.88	38147	8.39E+03	2.03E+04	18052	-31500	2140000	830000	-2.55	221.096	25700
SGTm105	SGTm105	2016	QERC	9.55262	-83.80635	2	M	14	-0.87060544	-1.071942513	1.165599391	-0.539473287	0.699147643	-0.227570434	-0.934629442	1	1	72	6.79	10.6	-4.01	79345.7	7.63E+03	3.64E+04	21892.8	7970	-1610000	74100000	-5.39	381.126	31800
SGTm106	SGTm106	2016	QERC	9.55262	-83.80635	2	M	2	-1.422061256	0.265199915	0.791467421	-0.168599545	-0.224062188	0.038004182	-1.619101567	0	0	84	6.9	12.2	-4.28	38147	9.92E+03	2.36E+04	22023.9	41900	-5470000	1.80E+08	-3.55	381.952	28000
SGTm108	SGTm108	2016	QERC	9.55262	-83.80635	4	M	8	0.23230619	0.265199915	1.660958665	0.683644364	0.391122698	-1.821175583	3.077508843	4	4	83.5	6.915	12.075	-4.7775	50354	7.82E+03	2.51E+04	20405.8	-37337.75	2527279.5	-3550000	-3.37425	235.7978425	32925
SGTm109	SGTm109	2016	QERC	9.55262	-83.80635	4	M	17	0.783762005	0.265199915	-0.342552544	0.745209245	1.345977637	-0.537656336	-1.392019949	4	4	75.2	6.656	11.32	-4.18	61187.76	7.78E+03	2.55E+04	22484.22	32640.6	-4016937	127780000	-5.244	434.7196	28860
SGTm111	SGTm111	2016	QERC	9.55262	-83.80635	4	M	0	-0.87060544	-1.071942513	0.805222397	-1.411915013	0.282590281	10.24270417	-0.056398763	3	3	56	5.17	10.6725	-4.665	82588.2	6.49E+03	2.61E+04	20810.575	17450	-909622.5	9.00E+05	-7.905	438.79725	24550
SGTm112	SGTm112	2016	QERC	9.55262	-83.80635	2	M	9	-0.87060544	0.265199915	0.584174551	-0.135028666	-0.515325553	NA	NA	0	1	25	1.26	19.9	-4.77	35858.2	1.07E+04	2.21E+04	22354.7	-144000	3500000	23800000	-23.9	580.327	31100
SGTm113	SGTm113	2016	QERC	9.55262	-83.80635	2	M	9	0.23230619	0.265199915	NA	NA	NA	1.480683195	0.129599182	5	5	82.5	7.185	11.195	-4.5975	51116.925	9.73E+03	2.99E+04	29601.25	-15615	762260	29355000	-6.475	412.05975	33125
SGTm114	SGTm114	2016	QERC	9.55262	-83.80635	3	M	0	-0.043421718	-3.077656154	NA	NA	NA	NA	NA	1	1	NA	NA	NA	NA	NA	NA	NA	NA	NA	NA	NA	NA	NA	NA
SGTm115	SGTm115	2016	QERC	9.55262	-83.80635	3	M	0	0.783762005	-2.409084941	0.876680598	-2.130467595	1.097928634	-1.015671196	-3.693975361	5	6	65.6	4.456	15.48	-4.034	80413.84	7.17E+03	3.21E+04	26714.64	68240	-6308000	155580000	-0.3826	229.8994	32140
SGTm116	SGTm116	2016	QERC	9.55262	-83.80635	2	M	66	-0.319149625	0.265199915	0.672926898	-0.185316107	0.293982943	NA	NA	0	0	NA	NA	NA	NA	NA	NA	NA	NA	NA	NA	NA	NA	NA	NA
SGTm117	SGTm117	2016	QERC	9.55435	-83.80546	2	M	0	-0.319149625	-1.740513727	-1.389091043	-2.417371542	0.102744816	-1.148785541	-0.839508883	6	6	64.57142857	5.751142857	12.25714286	-4.367142857	39890.82857	8.50E+03	2.51E+04	24229.67143	15370	-2655484.143	83042857.14	5.031428571	54.99642857	33442.85714
SGTm118	SGTm118	2016	QERC	9.55435	-83.80546	2	M	1	-0.319149625	0.265199915	0.75038468	1.608849073	-1.083358899	0.65457064	-2.035490913	0	0	50.5	4.055	14.4	-4.675	49972.55	8.78E+03	2.44E+04	22688.5	36050	-3070000	75600000	-1.905	222.9665	31600
SGTm119	SGTm119	2016	QERC	9.55435	-83.80546	2	M	0	1.33521782	-1.071942513	-2.435222666	-1.713673145	0.084487638	NA	NA	0	0	NA	NA	NA	NA	NA	NA	NA	NA	NA	NA	NA	NA	NA	NA
SGTm121	SGTm121	2016	QERC	9.55435	-83.80546	2	M	0	0.783762005	0.265199915	-0.84660517	-0.219926979	-0.177670823	1.922054837	1.011028332	6	11	64.25	6.81	9.2525	-4.49	49209.6	9.54E+03	2.39E+04	20330.3	4927.5	-844734.75	37007500	-0.86725	13.566175	34650
SGTm123	SGTm123	2016	QERC	9.55435	-83.80546	3	M	0	0.23230619	0.265199915	-1.560268385	0.657951084	1.176321304	NA	NA	0	0	NA	NA	NA	NA	NA	NA	NA	NA	NA	NA	NA	NA	NA	NA
SGTm124	SGTm124	2016	QERC	9.55435	-83.80546	2	M	0	-0.87060544	0.933771129	0.214446421	0.769919577	-0.200855744	NA	NA	0	0	NA	NA	NA	NA	NA	NA	NA	NA	NA	NA	NA	NA	NA	NA
SGTm125	SGTm125	2016	QERC	9.55435	-83.80546	2	M	11	0.23230619	-0.403371299	NA	NA	NA	-3.024371525	0.369446659	6	8	78.5	7.205	10.85	-4.905	78582.75	7.63E+03	2.78E+04	26099	11550	-1515000	55150000	1.8675	-141.66385	37500
SGTm126	SGTm126	2016	QERC	9.55435	-83.80546	2	M	3	0.23230619	-0.403371299	-0.958656025	-0.78882149	0.65809991	NA	NA	0	0	NA	NA	NA	NA	NA	NA	NA	NA	NA	NA	NA	NA	NA	NA
SGTm128	SGTm128	2016	QERC	9.55435	-83.80546	2	M	2	2.43812945	0.265199915	0.706546948	-0.094856345	-0.596706944	-0.853182242	-0.547911268	1	1	73	6.28	11.6	-4.55	52642.8	8.39E+03	2.68E+04	24504.2	29500	-2980000	77800000	-4.16	347.502	31800
SGTm129	SGTm129	2016	QERC	9.55435	-83.80546	2	M	40	0.23230619	-1.071942513	0.029679092	-1.025406943	0.858398871	0.391979496	1.553383502	7	8	76.61538462	7.493076923	10.22538462	-4.293076923	51762.50769	7.92E+03	2.51E+04	27905.2	-8114.615385	314182.3846	16968461.54	-4.3933	403.2341	28084.61538
SGTm130	SGTm130	2016	QERC	9.55435	-83.80546	2	M	0	-0.87060544	-1.071942513	-0.677760845	-0.777164649	1.332701162	2.239467977	1.195566061	0	0	76	6.72	11.3	-4.71	37384	6.87E+03	2.64E+04	26549	-15900	468951	34400000	-4.84	357.808	29800
SGTf01	SGTf01	2015	PH	9.54955	-83.81023	1	F	0	-1.108603916	0.733199765	NA	NA	NA	-2.401400891	-5.271271393	0	0	86	6.92	12.4	-4.575	89263.9	9.92E+03	4.42E+04	28348.3	63400	-7845000	2.39E+08	-2.605	308.06	34050
SGTf02	SGTf02	2015	QERC	9.55262	-83.80635	2	F	10	-0.025387876	0.933771129	NA	NA	NA	1.412072938	0.936208421	2	2	78	6.44	12.1	-5.13	44632	1.03E+04	2.40E+04	27979.4	-8785	168801.3	29900000	-4.955	419.82	28700
SGTf04	SGTf04	2015	MH	9.58061	-83.79934	9	F	2	-1.108603916	-0.069085692	NA	NA	NA	-0.319402844	-0.441603511	4	4	77.85714286	6.692857143	11.65714286	-4.712857143	69100.52857	9.16E+03	2.91E+04	21833.28571	13271.42857	-1612552.857	51847142.86	-2.338	181.1530429	39857.14286
SGTf05	SGTf05	2015	PH	9.54955	-83.81023	2	F	10	0.516220144	1.134342493	NA	NA	NA	1.055909728	-2.440921977	5	5	75.8125	6.67375	11.375	-4.859375	49448.00625	9.73E+03	2.41E+04	22258.7375	44200	-4953750	148093750	-3.53925	304.1852875	32125
SGTf06	SGTf06	2015	QERC	9.55262	-83.80635	2	F	0	0.516220144	0.933771129	NA	NA	NA	0.124663268	-4.593497934	1	1	66.75	5.8125	11.525	-4.3375	69236.75	9.35E+03	2.92E+04	20079	88787.5	-8652146.5	206425000	-4.9775	454.36675	25725
SGTf07	SGTf07	2015	QERC	9.55262	-83.80635	3	F	2	-0.566995896	0.800056886	NA	NA	NA	NA	NA	0	0	NA	NA	NA	NA	NA	NA	NA	NA	NA	NA	NA	NA	NA	NA
SGTf08	SGTf08	2015	QERC	9.55262	-83.80635	2	F	0	0.516220144	1.869770828	NA	NA	NA	-2.148890901	1.169512449	0	0	70	5.45	12.9	-5.34	36621.1	9.92E+03	2.39E+04	25433.3	-1460	-790583	57900000	-2.65	193.549	33600
SGTf09	SGTf09	2015	QERC	9.55262	-83.80635	3	F	14	1.599436184	2.538342042	NA	NA	NA	NA	NA	0	0	NA	NA	NA	NA	NA	NA	NA	NA	NA	NA	NA	NA	NA	NA
SGTf12	SGTf12	2015	PH	9.54955	-83.81023	6	F	2	0.516220144	-0.002228571	NA	NA	NA	-1.316758456	2.716981266	1	1	89.75	7.18	12.45	-4.9575	37956.25	8.01E+03	2.20E+04	20483.6	-15025	430000	59975000	-5.575	583.20525	21525
SGTf13	SGTf13	2015	QERC	9.55262	-83.80635	5	F	2	1.057828164	1.602342343	NA	NA	NA	0.410847387	0.868770917	1	2	79	6.09	13	-4.57	49591.1	1.30E+04	2.05E+04	28333.8	-93.7	-247574	21300000	-3.09	273.628	29600
SGTf14	SGTf14	2015	QERC	9.55262	-83.80635	3	F	14	0.516220144	1.134342493	NA	NA	NA	-0.135134559	3.279690126	2	2	78.85714286	6.247142857	12.77142857	-5.198571429	49591.07143	7.95E+03	1.96E+04	20108.17143	-31883.57143	2599522.386	-21228571.43	-4.944285714	445.0361429	24342.85714
SGTf16	SGTf16	2016	QERC	9.55262	-83.80635	2	F	6	-1.108603916	-1.740513727	NA	NA	NA	0.144235485	-0.023860156	1	1	59	4.53	13	-4.73	41961.7	1.14E+04	2.45E+04	32157.5	7470	-1560000	67700000	-3.9	403.221	29400
SGTf17	SGTf17	2016	QERC	9.55262	-83.80635	2	F	3	-1.379407926	-1.071942513	NA	NA	NA	2.284329562	3.99941323	3	4	67.75	6.2925	10.9475	-3.9675	60844.425	8.39E+03	2.71E+04	21676.55	-154258.25	9418100.5	-97900000	-5.6925	422.751	29950
SGTf18	SGTf18	2016	QERC	9.55262	-83.80635	3	F	74	-1.108603916	0.933771129	NA	NA	NA	1.058063926	-0.452327128	4	5	57.75	4.94	12.5	-4.7725	43678.275	8.58E+03	2.83E+04	24865.3	22597.5	-2057221.5	54300000	-8.875	515.68175	34775
SGTf19	SGTf19	2016	QERC	9.55262	-83.80635	2	F	1	-0.566995896	-0.403371299	NA	NA	NA	NA	NA	0	0	NA	NA	NA	NA	NA	NA	NA	NA	NA	NA	NA	NA	NA	NA
SGTf20	SGTf20	2016	QERC	9.55262	-83.80635	2	F	2	0.516220144	-0.403371299	NA	NA	NA	NA	NA	0	0	NA	NA	NA	NA	NA	NA	NA	NA	NA	NA	NA	NA	NA	NA
SGTf21	SGTf21	2016	QERC	9.55262	-83.80635	2	F	3	1.328632174	-1.740513727	NA	NA	NA	NA	NA	0	0	NA	NA	NA	NA	NA	NA	NA	NA	NA	NA	NA	NA	NA	NA
SGTf22	SGTf22	2016	QERC	9.55262	-83.80635	2	F	25	3.224260245	0.265199915	NA	NA	NA	NA	NA	2	2	87.66666667	6.803333333	12.96666667	-4.406666667	77565.53333	8.40E+03	2.73E+04	25326.03333	6616.666667	-1126341.333	57366666.67	-1.966666667	200.7703333	34433.33333
SGTf23	SGTf23	2016	QERC	9.55262	-83.80635	2	F	3	-0.566995896	-1.740513727	NA	NA	NA	-1.594025168	-0.026044259	0	0	63.66666667	6.98	9.146666667	-4.346666667	70699.06667	5.85E+03	2.48E+04	21222.83333	75433.33333	-6226666.667	113166666.7	-6.556666667	338.2915667	31566.66667
SGTf24	SGTf24	2016	QERC	9.55262	-83.80635	5	F	1	0.245416134	0.265199915	NA	NA	NA	3.514248961	-2.804222454	1	1	58	4.37	13.3	-4.47	87738	7.63E+03	3.24E+04	27221.4	199000	-14500000	2.37E+08	-11.9	897.505	20900
SGTf25	SGTf25	2016	QERC	9.55262	-83.80635	5	F	2	-0.025387876	0.265199915	NA	NA	NA	0.26087083	-5.667536081	0	0	60.2	5.086	11.9	-4.94	43640.12	9.31E+03	2.76E+04	25997.98	19988	-1460319	67100000	-8.59552	672.45254	28540
SGTf26	SGTf26	2016	QERC	9.55262	-83.80635	3	F	2	-0.025387876	-0.403371299	NA	NA	NA	0.005680531	2.106385562	0	0	NA	NA	NA	NA	NA	NA	NA	NA	NA	NA	NA	NA	NA	NA
SGTf28	SGTf28	2016	QERC	9.55262	-83.80635	4	F	0	-1.650211936	-1.740513727	NA	NA	NA	0.766716272	0.38080784	7	9	66.2	5.527333333	12.71333333	-5.285	49438.48667	9.91E+03	2.16E+04	22537.56	-29279.2625	704721.875	52650000	-8.356133333	401.47812	26646.66667
SGTf29	SGTf29	2016	QERC	9.55262	-83.80635	4	F	16	0.516220144	-1.740513727	NA	NA	NA	3.272191792	-2.829219705	2	2	55	5.265	10.5	-4.598666667	82397.5	9.92E+03	3.46E+04	27683	101395.4667	-3823846.867	67807400	-18.15	1159.39	23400
SGTf30	SGTf30	2016	QERC	9.55262	-83.80635	3	F		NA	NA	NA	NA	NA			0	0	NA			-4.555					117990	-8592784	150550000
SGTf31	SGTf31	2016	QERC	9.55435	-83.80546	5	F	0	-0.566995896	-0.403371299	NA	NA	NA	NA	NA	1	1	NA	NA	NA	NA	NA	NA	NA	NA	NA	NA	NA	NA	NA	NA
SGTf32	SGTf32	2016	QERC	9.55262	-83.80635	6	F	0	-0.566995896	-0.403371299	NA	NA	NA	NA	NA	3	5	21	1.1	19.2	-4.06	38147	1.37E+04	1.92E+04	31688.8	490000	-31500000	5.07E+08	-38.8	802.243	32100
SGTf33	SGTf33	2016	QERC	9.55435	-83.80546	6	F	0	-0.566995896	-0.403371299	NA	NA	NA	-0.903543911	3.824619123	2	2	80.33333333	7.006666667	11.5	-5.25	39164.23333	8.14E+03	2.55E+04	30205.16667	-42600	2847819.667	-3626666.667	-4.19	348.684	31400
SGTm001	SGTm001	2014	QERC	9.55262	-83.80635	3	M	0	1.33521782	0.265199915	NA	NA	NA	NA	NA	NA	NA	NA	NA	NA	NA	NA	NA	NA	NA	NA	NA	NA	NA	NA	NA
SGTm002	SGTm002	2014	QERC	9.55262	-83.80635	3	M	0	NA	0.933771129	NA	NA	NA	NA	NA	NA	NA	NA	NA	NA	NA	NA	NA	NA	NA	NA	NA	NA	NA	NA	NA
SGTm003	SGTm003	2014	QERC	9.55262	-83.80635	6	M	1	-1.973517071	0.265199915	NA	NA	NA	NA	NA	NA	NA	NA	NA	NA	NA	NA	NA	NA	NA	NA	NA	NA	NA	NA	NA
SGTm004	SGTm004	2014	QERC	9.55262	-83.80635	6	M	2	-1.973517071	0.265199915	NA	NA	NA	NA	NA	NA	NA	NA	NA	NA	NA	NA	NA	NA	NA	NA	NA	NA	NA	NA	NA
SGTm005	SGTm005	2014	QERC	9.55262	-83.80635	5	M	0	-0.87060544	0.933771129	NA	NA	NA	NA	NA	NA	NA	NA	NA	NA	NA	NA	NA	NA	NA	NA	NA	NA	NA	NA	NA
SGtm006	SGtm006	2014	QERC	9.55262	-83.80635	4	M	0	NA	-0.403371299	NA	NA	NA	NA	NA	NA	NA	NA	NA	NA	NA	NA	NA	NA	NA	NA	NA	NA	NA	NA	NA
SGTm007	SGTm007	2014	QERC	9.55262	-83.80635	4	M	0	-0.87060544	-1.071942513	NA	NA	NA	NA	NA	NA	NA	NA	NA	NA	NA	NA	NA	NA	NA	NA	NA	NA	NA	NA	NA
SGTm008	SGTm008	2014	QERC	9.55262	-83.80635	6	M	0	-0.87060544	-1.071942513	NA	NA	NA	NA	NA	NA	NA	NA	NA	NA	NA	NA	NA	NA	NA	NA	NA	NA	NA	NA	NA
SGTm009	SGTm009	2014	QERC	9.55262	-83.80635	6	M	0	0.23230619	0.265199915	NA	NA	NA	NA	NA	NA	NA	NA	NA	NA	NA	NA	NA	NA	NA	NA	NA	NA	NA	NA	NA
SGTm010	SGTm010	2014	QERC	9.55262	-83.80635	5	M	0	-0.87060544	-1.071942513	NA	NA	NA	NA	NA	NA	NA	NA	NA	NA	NA	NA	NA	NA	NA	NA	NA	NA	NA	NA	NA
SGTm013	SGTm013	2014	QERC	9.55262	-83.80635	6	M	0	-1.973517071	0.265199915	NA	NA	NA	NA	NA	NA	NA	NA	NA	NA	NA	NA	NA	NA	NA	NA	NA	NA	NA	NA	NA
SGTm014	SGTm014	2014	QERC	9.55262	-83.80635	6	M	0	0.23230619	0.933771129	NA	NA	NA	NA	NA	NA	NA	NA	NA	NA	NA	NA	NA	NA	NA	NA	NA	NA	NA	NA	NA
SGTm015	SGTm015	2014	QERC	9.55262	-83.80635	7	M	0	0.23230619	-1.071942513	NA	NA	NA	NA	NA	NA	NA	NA	NA	NA	NA	NA	NA	NA	NA	NA	NA	NA	NA	NA	NA
SGTm016	SGTm016	2014	QERC	9.55262	-83.80635	13	M	0	-1.973517071	-1.071942513	NA	NA	NA	NA	NA	NA	NA	NA	NA	NA	NA	NA	NA	NA	NA	NA	NA	NA	NA	NA	NA
SGTm017	SGTm017	2014	QERC	9.55262	-83.80635	8	M	0	2.43812945	1.602342343	NA	NA	NA	NA	NA	NA	NA	NA	NA	NA	NA	NA	NA	NA	NA	NA	NA	NA	NA	NA	NA
SGTm018	SGTm018	2014	QERC	9.55262	-83.80635	2	M	0	NA	NA	NA	NA	NA	NA	NA	NA	NA	NA	NA	NA	NA	NA	NA	NA	NA	NA	NA	NA	NA	NA	NA
SGTm019	SGTm019	2014	QERC	9.55262	-83.80635	3	M	0	-0.87060544	-0.002228571	NA	NA	NA	1.0622241	0.36019338	NA	NA	70	4.905	14.25	-5.345	20717.15	2.45E+04	1.07E+04	20901.9	52200	-5355000	140500000	-5.855	523.9025	23750
SGTm020	SGTm020	2014	QERC	9.55262	-83.80635	3	M	0	-0.87060544	-0.269657056	NA	NA	NA	NA	NA	NA	NA	NA	NA	NA	NA	NA	NA	NA	NA	NA	NA	NA	NA	NA	NA
SGTm021	SGTm021	2014	QERC	9.55262	-83.80635	5	M	0	1.886673635	1.602342343	NA	NA	NA	7.340501899	1.3520999	NA	NA	63.33333333	6.093333333	10.26	-4.61	15872.3	3.10E+04	3.31E+03	22854.76667	3626.666667	-1619070.333	69563333.33	-7.45	475.581	21233.33333
SGTm022	SGTm022	2014	Robles	9.55198	-83.79571	NA	M	NA	NA	0.5326284	NA	NA	NA	NA	NA	NA	NA	NA	NA	NA	NA	NA	NA	NA	NA	NA	NA	NA	NA	NA	NA
SGTm023	SGTm023	2014	QERC	9.55262	-83.80635	2	M	0	0.783762005	NA	NA	NA	NA	-2.700369049	1.87091369	NA	NA	89	6.89	12.9	-5.08	24294	2.98E+04	1.07E+04	26913.4	4970	-946993	49500000	-2.6	355.352	29700
SGTm024	SGTm024	2014	QERC	9.55262	-83.80635	3	F	NA	1.057828164	2.137199314	NA	NA	NA	NA	NA	NA	NA	NA	NA	NA	NA	NA	NA	NA	NA	NA	NA	NA	NA	NA	NA
SGTm026	SGTm026	2014	QERC	9.55262	-83.80635	3	M	0	0.783762005	0.332057036	NA	NA	NA	NA	NA	NA	NA	NA	NA	NA	NA	NA	NA	NA	NA	NA	NA	NA	NA	NA	NA
SGTm027	SGTm027	2014	QERC	9.55262	-83.80635	3	M	0	0.783762005	0.131485672	NA	NA	NA	NA	NA	NA	NA	NA	NA	NA	NA	NA	NA	NA	NA	NA	NA	NA	NA	NA	NA
SGTm028	SGTm028	2014	QERC	9.55262	-83.80635	2	M	0	-0.319149625	2.070342192	NA	NA	NA	NA	NA	NA	NA	NA	NA	NA	NA	NA	NA	NA	NA	NA	NA	NA	NA	NA	NA
SGTm030	SGTm030	2014	QERC	9.55262	-83.80635	2	M	0	-0.87060544	1.936627949	NA	NA	NA	8.136485266	2.067884022	NA	NA	45	5.3	8.49	-4.03	17818.9	4.73E+04	1.22E+04	21381.7	-15800	724546	-1800000	-3.92	168.897	29300
SGTm031	SGTm031	2014	QERC	9.55262	-83.80635	2	M	0	1.886673635	-0.47022842	NA	NA	NA	NA	NA	NA	NA	NA	NA	NA	NA	NA	NA	NA	NA	NA	NA	NA	NA	NA	NA
SGTm032	SGTm032	2014	QERC	9.55262	-83.80635	2	M	0	2.43812945	-0.403371299	NA	NA	NA	NA	NA	NA	NA	NA	NA	NA	NA	NA	NA	NA	NA	NA	NA	NA	NA	NA	NA
SGTm033	SGTm033	2014	QERC	9.55262	-83.80635	3	M	0	0.23230619	-0.002228571	NA	NA	NA	NA	NA	NA	NA	NA	NA	NA	NA	NA	NA	NA	NA	NA	NA	NA	NA	NA	NA
SGTm034	SGTm034	2014	Robles	9.55198	-83.79571	3	M	0	0.783762005	-0.603942663	NA	NA	NA	NA	NA	NA	NA	NA	NA	NA	NA	NA	NA	NA	NA	NA	NA	NA	NA	NA	NA
SGTm035	SGTm035	2014	QERC	9.55262	-83.80635	2	M	0	0.23230619	1.401770978	NA	NA	NA	NA	NA	NA	NA	NA	NA	NA	NA	NA	NA	NA	NA	NA	NA	NA	NA	NA	NA
SGTm036	SGTm036	2014	QERC	9.55262	-83.80635	3	M	0	0.23230619	-0.002228571	NA	NA	NA	-1.381518109	0.43987768	NA	NA	80.5	6.675	12	-4.99	26466	4.28E+04	9.16E+03	26890.65	14755	-1880000	66300000	-1.0875	100.0308	36800
SGTm042	SGTm042	2015	MH	9.58061	-83.79934	2	M	0	-1.973517071	-0.603942663	NA	NA	NA	2.174669205	0.673616883	1	1	49.33333333	5.123333333	10.13	-4.436666667	54931.63333	9.41E+03	2.94E+04	31528	4400	46666.66667	18100000	5.33	9.230666667	33600
SGTm065	SGTm065	2015	QERC	9.55262	-83.80635	2	M	0	-0.319149625	0.666342643	NA	NA	NA	-0.37835931	-0.487820029	3	3	72.25	6.795	10.65	-4.6175	71525.575	9.35E+03	3.12E+04	25218.9	9042.625	-1122349.25	38170000	-3.155	193.7485	38825
SGTm067	SGTm067	2015	MH	9.58061	-83.79934	2	M	0	-0.319149625	-0.403371299	NA	NA	NA	-2.668592718	-8.224422494	3	3	82	8.24	9.95	-4.26	88501	9.16E+03	2.41E+04	32715.5	215000	-21800000	4.83E+08	-4	368.017	27100
SGTm068	SGTm068	2015	QERC	9.55262	-83.80635	3	M	0	-1.422061256	-0.202799935	NA	NA	NA	-0.569397497	-1.816280668	2	3	96.75	8.8425	10.95	-4.0125	73242.175	7.44E+03	2.67E+04	24346.45	51375	-6667500	200750000	-4.2175	484.86325	23025
SGTm069	SGTm069	2015	MH	9.58061	-83.79934	2	M	0	0.23230619	-0.804514027	NA	NA	NA	-2.183186196	-0.205832972	2	3	88.5	7.72	11.65	-4.523333333	58237.71667	8.78E+03	2.73E+04	19710.83333	13920	-2408333.333	111433333.3	-2.595	238.9184333	33066.66667
SGTm071	SGTm071	2015	QERC	9.55262	-83.80635	2	M	0	-1.973517071	-0.336514178	0.991918421	-0.039921657	-1.099541851	-0.231499465	-1.514524133	3	3	76.14285714	6.03	12.64285714	-4.254285714	53078.8	9.16E+03	2.50E+04	26326.5	61877.14286	-6576403	173071428.6	-6.737142857	661.3418571	20957.14286
SGTm074	SGTm074	2015	PH	9.54955	-83.81023	2	M	10	NA	0.800056886	NA	NA	NA	1.729568205	2.377601908	1	1	61	5.965	9.895	-4.665	40245.075	1.14E+04	2.03E+04	22214.35	-13250	2227666.5	-35945000	-11.4075	311.4858	29850
SGTm107	SGTm107	2016	QERC	9.55262	-83.80635	2	M	0	1.33521782	-0.403371299	0.978614564	-0.21809948	0.906082446	-3.419471926	1.854971039	1	1	90.5	7.315	12.025	-4.7525	54168.7	8.01E+03	2.38E+04	24501.525	20070	-1532952	62950000	-2.9855	337.78175	25625
SGTm110	SGTm110	2016	QERC	9.55262	-83.80635	4	M	1	1.886673635	0.933771129	1.686105099	2.221935547	-1.241330407	-1.025337374	0.296034345	1	1	96	7.47	13.05	-4.62	59509.25	1.07E+04	2.59E+04	30793.95	6220	-783458	3.10E+07	-1.368	145.60835	35000
SGTm120	SGTm120	2016	QERC	9.55435	-83.80546	2	M	2	0.23230619	0.265199915	-1.580401812	-0.301150926	-0.156928375	NA	NA	3	5	25	1.51	16.6	-4.86	56457.5	9.16E+03	3.55E+04	35789.6	-24800	467147	8.00E+07	54.4	-850.6	48000
SGTm127	SGTm127	2016	QERC	9.55435	-83.80546	3	M	3	1.886673635	2.270913556	-1.880120882	3.003172292	0.93746505	-1.413883845	1.454711715	6	6	97	8.3	11.66666667	-4.643333333	62815.33333	6.36E+03	2.56E+04	24287.16667	-7100	520324.3333	9533333.333	-2.993333333	342.3473333	29566.66667
TM01	TM01	2015	QERC	9.55262	-83.80635	2	M	0	NA	-0.737656906	NA	NA	NA	0.490929809	0.022970223	3	3	83.57142857	7.167142857	11.74285714	-4.267142857	38654.3	6.69E+04	8.50E+03	20729.9	12642.85714	-2050088.286	85700000	-4.337	492.0355286	26742.85714
TM02	TM02	2015	QERC	9.55262	-83.80635	6	M	0	-0.594877533	-0.403371299	NA	NA	NA	-0.628127427	0.29780551	1	1	81	7.377142857	11.05714286	-4.96	31871.6	7.66E+04	6.98E+03	21128.14286	15547.14286	-2158553.429	82742857.14	-3.101428571	345.0508571	28942.85714
TM03	TM03	2015	QERC	9.55262	-83.80635	14	M	0	-0.87060544	-0.002228571	NA	NA	NA	-0.286373666	3.468964487	1	1	82	7.961428571	10.33714286	-4.702857143	22154.82857	3.91E+04	7.63E+03	20214.42857	-60452.71429	3719407.429	2957142.857	-4.474285714	398.2584286	24442.85714
TM05	TM05	2015	QERC	9.55262	-83.80635	2	M	0	1.886673635	-0.069085692	NA	NA	NA	NA	NA	NA	NA	NA	NA	NA	NA	NA	NA	NA	NA	NA	NA	NA	NA	NA	NA
TM06	TM06	2015	QERC	9.55262	-83.80635	4	M	0	0.508034097	-0.002228571	NA	NA	NA	-0.830615423	1.880679799	NA	NA	91	7.705	11.85	-4.505	22028.55	6.07E+04	9.54E+03	22834.15	-14950	1190000	-3400000	-2.905	346.865	23750
TM07	TM07	2015	QERC	9.55262	-83.80635	4	M	1	-0.87060544	-1.272513877	NA	NA	NA	-2.712231948	3.373954704	NA	NA	98.6	7.412	13.34	-5.126	22961.24	3.98E+04	1.10E+04	25538.14	-9355.4	211363.8	53920000	-2.914	367.7154	27840
TM08	TM08	2015	QERC	9.55262	-83.80635	4	M	0	-0.319149625	0.5326284	NA	NA	NA	1.866268425	3.136527854	NA	NA	69.5	4.745	14.675	-5.385	29530.25	6.81E+04	6.29E+03	21384.475	-14400	720000	31400000	-10.07	921.15525	21575
TM09	TM09	2015	QERC	9.55262	-83.80635	4	M	100	0.783762005	1.401770978	NA	NA	NA	-2.084211169	2.096302704	NA	NA	98.83333333	6.856666667	14.23333333	-5.505	18308.51667	3.18E+04	1.17E+04	24684.1	9100	-1369712.167	56833333.33	-2.468833333	146.4900983	30616.66667
TM10	TM10	2015	QERC	9.55262	-83.80635	4	M	0	0.23230619	0.265199915	NA	NA	NA	-2.139386736	1.119342462	NA	NA	82.72222222	7.615555556	10.94833333	-4.628888889	27883.14444	4.38E+04	8.73E+03	23624.27778	6259.555556	-923238.7161	37545000	-2.363444444	217.3015056	36127.77778
